# ACKR3–arrestin2/3 complexes reveal molecular consequences of GRK-dependent barcoding

**DOI:** 10.1101/2023.07.18.549504

**Authors:** Qiuyan Chen, Christopher T. Schafer, Somnath Mukherjee, Martin Gustavsson, Parth Agrawal, Xin-Qiu Yao, Anthony A. Kossiakoff, Tracy M. Handel, John J. G. Tesmer

## Abstract

Atypical chemokine receptor 3 (ACKR3, also known as CXCR7) is a scavenger receptor that regulates extracellular levels of the chemokine CXCL12 to maintain responsiveness of its partner, the G protein-coupled receptor (GPCR), CXCR4. ACKR3 is notable because it does not couple to G proteins and instead is completely biased towards arrestins. Our previous studies revealed that GRK2 and GRK5 install distinct distributions of phosphates (or “barcodes”) on the ACKR3 carboxy terminal tail, but how these unique barcodes drive different cellular outcomes is not understood. It is also not known if arrestin2 (Arr2) and 3 (Arr3) bind to these barcodes in distinct ways. Here we report cryo-electron microscopy structures of Arr2 and Arr3 in complex with ACKR3 phosphorylated by either GRK2 or GRK5. Unexpectedly, the finger loops of Arr2 and 3 directly insert into the detergent/membrane instead of the transmembrane core of ACKR3, in contrast to previously reported “core” GPCR–arrestin complexes. The distance between the phosphorylation barcode and the receptor transmembrane core regulates the interaction mode of arrestin, alternating between a tighter complex for GRK5 sites and heterogenous primarily “tail only” complexes for GRK2 sites. Arr2 and 3 bind at different angles relative to the core of ACKR3, likely due to differences in membrane/micelle anchoring at their C-edge loops. Our structural investigations were facilitated by Fab7, a novel Fab that binds both Arr2 and 3 in their activated states irrespective of receptor or phosphorylation status, rendering it a potentially useful tool to aid structure determination of any native GPCR–arrestin complex. The structures provide unprecedented insight into how different phosphorylation barcodes and arrestin isoforms can globally affect the configuration of receptor–arrestin complexes. These differences may promote unique downstream intracellular interactions and cellular responses. Our structures also suggest that the 100% bias of ACKR3 for arrestins is driven by the ability of arrestins, but not G proteins, to bind GRK-phosphorylated ACKR3 even when excluded from the receptor cytoplasmic binding pocket.
