## Supplemental Table S2 for "ACKR3–arrestin2/3 complexes reveal molecular consequences of GRK-dependent barcoding"

### Sheet: Structures to construct PCA
	ID	structureId	chainId	chainLength	experimentalTechnique	resolution	ligandId	ligandName	source	structureTitle	citation	rObserved	rFree	rWork	spaceGroup	macromoleculeName	Type	PC1	PC2
1	1AYR_A	1AYR	A	368	X-ray	3.3	NA	NA	Bos taurus	ARRESTIN FROM BOVINE ROD OUTER SEGMENTS	Granzin, J., et al. Nature (1998)	0.254	0.316	0.254	P 21 21 2	ARRESTIN	arrestin1	-21.08	-0.13
2	1AYR_B	1AYR	B	368	X-ray	3.3	NA	NA	Bos taurus	ARRESTIN FROM BOVINE ROD OUTER SEGMENTS	Granzin, J., et al. Nature (1998)	0.254	0.316	0.254	P 21 21 2	ARRESTIN	arrestin1	-23.97	-7.15
3	1AYR_C	1AYR	C	368	X-ray	3.3	NA	NA	Bos taurus	ARRESTIN FROM BOVINE ROD OUTER SEGMENTS	Granzin, J., et al. Nature (1998)	0.254	0.316	0.254	P 21 21 2	ARRESTIN	arrestin1	-20.85	-0.56
4	1AYR_D	1AYR	D	368	X-ray	3.3	NA	NA	Bos taurus	ARRESTIN FROM BOVINE ROD OUTER SEGMENTS	Granzin, J., et al. Nature (1998)	0.254	0.316	0.254	P 21 21 2	ARRESTIN	arrestin1	-23.98	-7.07
5	1CF1_A	1CF1	A	404	X-ray	2.8	NA	NA	Bos taurus	ARRESTIN FROM BOVINE ROD OUTER SEGMENTS	Hirsch, J.A., et al. Cell (1999)	0.233	0.244	0.233	C 2 2 21	PROTEIN (ARRESTIN)	arrestin1	-28.66	0.69
6	1CF1_B	1CF1	B	404	X-ray	2.8	NA	NA	Bos taurus	ARRESTIN FROM BOVINE ROD OUTER SEGMENTS	Hirsch, J.A., et al. Cell (1999)	0.233	0.244	0.233	C 2 2 21	PROTEIN (ARRESTIN)	arrestin1	-25.81	3.77
7	1CF1_C	1CF1	C	404	X-ray	2.8	NA	NA	Bos taurus	ARRESTIN FROM BOVINE ROD OUTER SEGMENTS	Hirsch, J.A., et al. Cell (1999)	0.233	0.244	0.233	C 2 2 21	PROTEIN (ARRESTIN)	arrestin1	-28.64	0.65
8	1CF1_D	1CF1	D	404	X-ray	2.8	NA	NA	Bos taurus	ARRESTIN FROM BOVINE ROD OUTER SEGMENTS	Hirsch, J.A., et al. Cell (1999)	0.233	0.244	0.233	C 2 2 21	PROTEIN (ARRESTIN)	arrestin1	-25.25	3.53
9	3UGU_A	3UGU	A	380	X-ray	1.85	NA	NA	Bos taurus	Crystal Structure of p44 (Splice Variant of Visual Arrestin)	Granzin, J., et al. J Mol Biol (2012)	0.1763	0.214	0.1743	P 21 21 21	S-arrestin	arrestin1	-3.55	-18.19
10	3UGX_A	3UGX	A	414	X-ray	2.649	PTD (8),NA,EDO (2)	PENTANEDIAL (8),SODIUM ION,1,2-ETHANEDIOL (2)	Bos taurus	Crystal Structure of Visual Arrestin	Granzin, J., et al. J Mol Biol (2012)	0.2108	0.2534	0.2086	P 21 21 2	S-arrestin	arrestin1	-25.21	3.94
11	3UGX_B	3UGX	B	414	X-ray	2.649	PTD (2),NA,EDO,IMD	PENTANEDIAL (2),SODIUM ION,1,2-ETHANEDIOL,IMIDAZOLE	Bos taurus	Crystal Structure of Visual Arrestin	Granzin, J., et al. J Mol Biol (2012)	0.2108	0.2534	0.2086	P 21 21 2	S-arrestin	arrestin1	-19.68	-11.3
12	3UGX_C	3UGX	C	414	X-ray	2.649	PTD (3),EDO (3),K	PENTANEDIAL (3),1,2-ETHANEDIOL (3),POTASSIUM ION	Bos taurus	Crystal Structure of Visual Arrestin	Granzin, J., et al. J Mol Biol (2012)	0.2108	0.2534	0.2086	P 21 21 2	S-arrestin	arrestin1	-23.38	-2.36
13	3UGX_D	3UGX	D	414	X-ray	2.649	PTD,EDO,IMD (2)	PENTANEDIAL,1,2-ETHANEDIOL,IMIDAZOLE (2)	Bos taurus	Crystal Structure of Visual Arrestin	Granzin, J., et al. J Mol Biol (2012)	0.2108	0.2534	0.2086	P 21 21 2	S-arrestin	arrestin1	-21.82	-7.76
14	4J2Q_A	4J2Q	A	380	X-ray	3	NA	NA	Bos taurus	Crystal structure of C-terminally truncated arrestin reveals mechanism of arrestin activation	Kim, Y.J., et al. Nature (2013)	0.24942	0.27945	0.24778	P 61 2 2	S-arrestin	arrestin1	30.12	-22.75
15	4J2Q_B	4J2Q	B	380	X-ray	3	NA	NA	Bos taurus	Crystal structure of C-terminally truncated arrestin reveals mechanism of arrestin activation	Kim, Y.J., et al. Nature (2013)	0.24942	0.27945	0.24778	P 61 2 2	S-arrestin	arrestin1	24.12	-19.9
16	4ZRG_A	4ZRG	A	418	X-ray	2.7	CO2 (5)	CARBON DIOXIDE (5)	Bos taurus	Visual arrestin mutant - R175E	Granzin, J., et al. Sci Rep (2015)	0.1961	0.2414	0.1938	P 21 21 21	S-arrestin	arrestin1	1.02	-20.52
17	4ZWJ_A	4ZWJ	A	906	X-ray	3.302	NA	NA	Tequatrovirus T4/Homo sapiens/Mus musculus	Crystal structure of rhodopsin bound to arrestin by femtosecond X-ray laser	Kang, Y., et al. Nature (2015)	0.2552	0.293	0.2525	P 21 21 21	Chimera protein of human Rhodopsin, mouse S-arrestin, and T4 Endolysin	arrestin1	27.15	-13.56
18	4ZWJ_B	4ZWJ	B	906	X-ray	3.302	NA	NA	Tequatrovirus T4/Homo sapiens/Mus musculus	Crystal structure of rhodopsin bound to arrestin by femtosecond X-ray laser	Kang, Y., et al. Nature (2015)	0.2552	0.293	0.2525	P 21 21 21	Chimera protein of human Rhodopsin, mouse S-arrestin, and T4 Endolysin	arrestin1	26.37	-9.61
19	4ZWJ_C	4ZWJ	C	906	X-ray	3.302	NA	NA	Tequatrovirus T4/Homo sapiens/Mus musculus	Crystal structure of rhodopsin bound to arrestin by femtosecond X-ray laser	Kang, Y., et al. Nature (2015)	0.2552	0.293	0.2525	P 21 21 21	Chimera protein of human Rhodopsin, mouse S-arrestin, and T4 Endolysin	arrestin1	27.14	-11.57
20	4ZWJ_D	4ZWJ	D	906	X-ray	3.302	NA	NA	Tequatrovirus T4/Homo sapiens/Mus musculus	Crystal structure of rhodopsin bound to arrestin by femtosecond X-ray laser	Kang, Y., et al. Nature (2015)	0.2552	0.293	0.2525	P 21 21 21	Chimera protein of human Rhodopsin, mouse S-arrestin, and T4 Endolysin	arrestin1	28.24	-12.84
21	5DGY_A	5DGY	A	906	X-ray	7.7	NA	NA	Tequatrovirus T4/Homo sapiens/Mus musculus	Crystal structure of rhodopsin bound to visual arrestin	Zhou, X.E., et al. Sci Data (2016)	0.2877	0.3351	0.2853	P 21 21 21	Endolysin,Rhodopsin,S-arrestin	arrestin1	27.15	-13.56
22	5DGY_B	5DGY	B	906	X-ray	7.7	NA	NA	Tequatrovirus T4/Homo sapiens/Mus musculus	Crystal structure of rhodopsin bound to visual arrestin	Zhou, X.E., et al. Sci Data (2016)	0.2877	0.3351	0.2853	P 21 21 21	Endolysin,Rhodopsin,S-arrestin	arrestin1	26.37	-9.61
23	5DGY_C	5DGY	C	906	X-ray	7.7	NA	NA	Tequatrovirus T4/Homo sapiens/Mus musculus	Crystal structure of rhodopsin bound to visual arrestin	Zhou, X.E., et al. Sci Data (2016)	0.2877	0.3351	0.2853	P 21 21 21	Endolysin,Rhodopsin,S-arrestin	arrestin1	27.14	-11.56
24	5DGY_D	5DGY	D	906	X-ray	7.7	NA	NA	Tequatrovirus T4/Homo sapiens/Mus musculus	Crystal structure of rhodopsin bound to visual arrestin	Zhou, X.E., et al. Sci Data (2016)	0.2877	0.3351	0.2853	P 21 21 21	Endolysin,Rhodopsin,S-arrestin	arrestin1	28.24	-12.85
25	5W0P_A	5W0P	A	906	X-ray	3.013	NA	NA	Enterobacteria phage RB55/Homo sapiens/Mus musculus	Crystal structure of rhodopsin bound to visual arrestin determined by X-ray free electron laser	Zhou, X.E., et al. Cell (2017)	0.2369	0.2722	0.2343	P 21 21 21	Endolysin,Rhodopsin,S-arrestin	arrestin1	27.41	-15.06
26	5W0P_B	5W0P	B	906	X-ray	3.013	NA	NA	Enterobacteria phage RB55/Homo sapiens/Mus musculus	Crystal structure of rhodopsin bound to visual arrestin determined by X-ray free electron laser	Zhou, X.E., et al. Cell (2017)	0.2369	0.2722	0.2343	P 21 21 21	Endolysin,Rhodopsin,S-arrestin	arrestin1	28.79	-12.46
27	5W0P_C	5W0P	C	906	X-ray	3.013	NA	NA	Enterobacteria phage RB55/Homo sapiens/Mus musculus	Crystal structure of rhodopsin bound to visual arrestin determined by X-ray free electron laser	Zhou, X.E., et al. Cell (2017)	0.2369	0.2722	0.2343	P 21 21 21	Endolysin,Rhodopsin,S-arrestin	arrestin1	27.94	-15.07
28	5W0P_D	5W0P	D	906	X-ray	3.013	NA	NA	Enterobacteria phage RB55/Homo sapiens/Mus musculus	Crystal structure of rhodopsin bound to visual arrestin determined by X-ray free electron laser	Zhou, X.E., et al. Cell (2017)	0.2369	0.2722	0.2343	P 21 21 21	Endolysin,Rhodopsin,S-arrestin	arrestin1	27.02	-10.42
29	6BK9_A	6BK9	A	380	X-ray	3.00006	CL	CHLORIDE ION	Doryteuthis pealeii	Crystal Structure of Squid Arrestin	Bandyopadhyay, A., et al. J Mol Biol (2018)	0.294737	0.342251	0.292283	P 65 2 2	Visual arrestin	arrestin1	-10.63	-5.67
30	7F1W_A	7F1W	A	404	X-ray	3.097	IHP	INOSITOL HEXAKISPHOSPHATE	Bos taurus	X-ray crystal structure of visual arrestin complexed with inositol hexaphosphate	Sander, C.L., et al. Structure (2022)	0.2165	0.2406	0.2153	C 2 2 21	S-arrestin	arrestin1	-23.95	2.89
31	7F1W_B	7F1W	B	404	X-ray	3.097	IHP	INOSITOL HEXAKISPHOSPHATE	Bos taurus	X-ray crystal structure of visual arrestin complexed with inositol hexaphosphate	Sander, C.L., et al. Structure (2022)	0.2165	0.2406	0.2153	C 2 2 21	S-arrestin	arrestin1	-25.83	-2.23
32	7F1W_C	7F1W	C	404	X-ray	3.097	NA	NA	Bos taurus	X-ray crystal structure of visual arrestin complexed with inositol hexaphosphate	Sander, C.L., et al. Structure (2022)	0.2165	0.2406	0.2153	C 2 2 21	S-arrestin	arrestin1	-19.38	-0.45
33	7F1W_D	7F1W	D	404	X-ray	3.097	IHP	INOSITOL HEXAKISPHOSPHATE	Bos taurus	X-ray crystal structure of visual arrestin complexed with inositol hexaphosphate	Sander, C.L., et al. Structure (2022)	0.2165	0.2406	0.2153	C 2 2 21	S-arrestin	arrestin1	-22.46	-1.81
34	7F1X_A	7F1X	A	404	X-ray	3	I3P,PTD	D-MYO-INOSITOL-1,4,5-TRIPHOSPHATE,PENTANEDIAL	Bos taurus	X-ray crystal structure of visual arrestin complexed with inositol 1,4,5-triphosphate	Sander, C.L., et al. Structure (2022)	0.2077	0.2388	0.2061	C 2 2 21	S-arrestin	arrestin1	-19.65	-1.26
35	7F1X_B	7F1X	B	404	X-ray	3	I3P,PTD	D-MYO-INOSITOL-1,4,5-TRIPHOSPHATE,PENTANEDIAL	Bos taurus	X-ray crystal structure of visual arrestin complexed with inositol 1,4,5-triphosphate	Sander, C.L., et al. Structure (2022)	0.2077	0.2388	0.2061	C 2 2 21	S-arrestin	arrestin1	-23.66	-4.2
36	7F1X_C	7F1X	C	404	X-ray	3	I3P,EDO	D-MYO-INOSITOL-1,4,5-TRIPHOSPHATE,1,2-ETHANEDIOL	Bos taurus	X-ray crystal structure of visual arrestin complexed with inositol 1,4,5-triphosphate	Sander, C.L., et al. Structure (2022)	0.2077	0.2388	0.2061	C 2 2 21	S-arrestin	arrestin1	-23.1	-0.59
37	7F1X_D	7F1X	D	404	X-ray	3	I3P,PTD	D-MYO-INOSITOL-1,4,5-TRIPHOSPHATE,PENTANEDIAL	Bos taurus	X-ray crystal structure of visual arrestin complexed with inositol 1,4,5-triphosphate	Sander, C.L., et al. Structure (2022)	0.2077	0.2388	0.2061	C 2 2 21	S-arrestin	arrestin1	-24.47	-6
38	7JSM_A	7JSM	A	404	X-ray	2.5	NA	NA	Bos taurus	CRYSTAL STRUCTURE OF NATIVE BOVINE ARRESTIN 1	Sander, C.L., et al. Structure (2022)	0.2088	0.2328	0.2076	P 21 21 2	S-arrestin	arrestin1	-21.95	2.18
39	7JSM_B	7JSM	B	404	X-ray	2.5	NA	NA	Bos taurus	CRYSTAL STRUCTURE OF NATIVE BOVINE ARRESTIN 1	Sander, C.L., et al. Structure (2022)	0.2088	0.2328	0.2076	P 21 21 2	S-arrestin	arrestin1	-26.54	1.38
40	7JSM_C	7JSM	C	404	X-ray	2.5	NA	NA	Bos taurus	CRYSTAL STRUCTURE OF NATIVE BOVINE ARRESTIN 1	Sander, C.L., et al. Structure (2022)	0.2088	0.2328	0.2076	P 21 21 2	S-arrestin	arrestin1	-22.32	-2.03
41	7JSM_D	7JSM	D	404	X-ray	2.5	NA	NA	Bos taurus	CRYSTAL STRUCTURE OF NATIVE BOVINE ARRESTIN 1	Sander, C.L., et al. Structure (2022)	0.2088	0.2328	0.2076	P 21 21 2	S-arrestin	arrestin1	-27.47	1.23
42	7JTB_A	7JTB	A	404	X-ray	2.6	NA	NA	Bos taurus	CRYSTAL STRUCTURE OF NATIVE BOVINE ARRESTIN 1 IN COMPLEX WITH INOSITOL HEXAKISPHOSPHATE	Sander, C.L., et al. Structure (2022)	0.2064	0.2383	0.2047	P 21 21 2	S-arrestin	arrestin1	-24.47	3.38
43	7JTB_B	7JTB	B	404	X-ray	2.6	IHP (2)	INOSITOL HEXAKISPHOSPHATE (2)	Bos taurus	CRYSTAL STRUCTURE OF NATIVE BOVINE ARRESTIN 1 IN COMPLEX WITH INOSITOL HEXAKISPHOSPHATE	Sander, C.L., et al. Structure (2022)	0.2064	0.2383	0.2047	P 21 21 2	S-arrestin	arrestin1	-21.7	-5.27
44	7JTB_C	7JTB	C	404	X-ray	2.6	IHP	INOSITOL HEXAKISPHOSPHATE	Bos taurus	CRYSTAL STRUCTURE OF NATIVE BOVINE ARRESTIN 1 IN COMPLEX WITH INOSITOL HEXAKISPHOSPHATE	Sander, C.L., et al. Structure (2022)	0.2064	0.2383	0.2047	P 21 21 2	S-arrestin	arrestin1	-24.22	-0.09
45	7JTB_D	7JTB	D	404	X-ray	2.6	IHP	INOSITOL HEXAKISPHOSPHATE	Bos taurus	CRYSTAL STRUCTURE OF NATIVE BOVINE ARRESTIN 1 IN COMPLEX WITH INOSITOL HEXAKISPHOSPHATE	Sander, C.L., et al. Structure (2022)	0.2064	0.2383	0.2047	P 21 21 2	S-arrestin	arrestin1	-25.3	-1.42
46	7JXA_A	7JXA	A	404	X-ray	2.4	I3P,NA	D-MYO-INOSITOL-1,4,5-TRIPHOSPHATE,SODIUM ION	Bos taurus	CRYSTAL STRUCTURE OF NATIVE BOVINE ARRESTIN 1 IN COMPLEX WITH INOSITOL 1,4,5-TRIPHOSPHATE	Sander, C.L., et al. Structure (2022)	0.212	0.2489	0.21	P 21 21 2	S-arrestin	arrestin1	-23.02	1.83
47	7JXA_B	7JXA	B	404	X-ray	2.4	I3P,NA	D-MYO-INOSITOL-1,4,5-TRIPHOSPHATE,SODIUM ION	Bos taurus	CRYSTAL STRUCTURE OF NATIVE BOVINE ARRESTIN 1 IN COMPLEX WITH INOSITOL 1,4,5-TRIPHOSPHATE	Sander, C.L., et al. Structure (2022)	0.212	0.2489	0.21	P 21 21 2	S-arrestin	arrestin1	-23.18	-2.1
48	7JXA_C	7JXA	C	404	X-ray	2.4	I3P,NA,ETX (3)	D-MYO-INOSITOL-1,4,5-TRIPHOSPHATE,SODIUM ION,2-ETHOXYETHANOL (3)	Bos taurus	CRYSTAL STRUCTURE OF NATIVE BOVINE ARRESTIN 1 IN COMPLEX WITH INOSITOL 1,4,5-TRIPHOSPHATE	Sander, C.L., et al. Structure (2022)	0.212	0.2489	0.21	P 21 21 2	S-arrestin	arrestin1	-22.5	-1.52
49	7JXA_D	7JXA	D	404	X-ray	2.4	I3P	D-MYO-INOSITOL-1,4,5-TRIPHOSPHATE	Bos taurus	CRYSTAL STRUCTURE OF NATIVE BOVINE ARRESTIN 1 IN COMPLEX WITH INOSITOL 1,4,5-TRIPHOSPHATE	Sander, C.L., et al. Structure (2022)	0.212	0.2489	0.21	P 21 21 2	S-arrestin	arrestin1	-26.25	-1.4
50	7MOR_A	7MOR	A	404	X-ray	2.8	5A3	Methylenebisphosphonate inositol pentakisphosphate	Bos taurus	CRYSTAL STRUCTURE OF NATIVE BOVINE ARRESTIN 1 IN COMPLEX WITH 5-METHYLENEBIPHOSPHONATE INOSITOL PENTAKISPHAOPHATE (5-PCP IP5)	Sander, C.L., et al. Structure (2022)	0.2161	0.2456	0.2146	P 21 21 2	S-arrestin	arrestin1	-20.56	0.24
51	7MOR_B	7MOR	B	404	X-ray	2.8	5A3	Methylenebisphosphonate inositol pentakisphosphate	Bos taurus	CRYSTAL STRUCTURE OF NATIVE BOVINE ARRESTIN 1 IN COMPLEX WITH 5-METHYLENEBIPHOSPHONATE INOSITOL PENTAKISPHAOPHATE (5-PCP IP5)	Sander, C.L., et al. Structure (2022)	0.2161	0.2456	0.2146	P 21 21 2	S-arrestin	arrestin1	-17.83	-12.2
52	7MOR_C	7MOR	C	404	X-ray	2.8	5A3 (2)	Methylenebisphosphonate inositol pentakisphosphate (2)	Bos taurus	CRYSTAL STRUCTURE OF NATIVE BOVINE ARRESTIN 1 IN COMPLEX WITH 5-METHYLENEBIPHOSPHONATE INOSITOL PENTAKISPHAOPHATE (5-PCP IP5)	Sander, C.L., et al. Structure (2022)	0.2161	0.2456	0.2146	P 21 21 2	S-arrestin	arrestin1	-21.06	-1.77
53	7MOR_D	7MOR	D	404	X-ray	2.8	5A3 (2)	Methylenebisphosphonate inositol pentakisphosphate (2)	Bos taurus	CRYSTAL STRUCTURE OF NATIVE BOVINE ARRESTIN 1 IN COMPLEX WITH 5-METHYLENEBIPHOSPHONATE INOSITOL PENTAKISPHAOPHATE (5-PCP IP5)	Sander, C.L., et al. Structure (2022)	0.2161	0.2456	0.2146	P 21 21 2	S-arrestin	arrestin1	-20.28	-10.16
54	7MP0_A	7MP0	A	404	X-ray	2.6	ETX,I7P	2-ETHOXYETHANOL,(1r,2R,3S,4s,5R,6S)-2,3,4,5,6-pentakis(phosphonooxy)cyclohexyl trihydrogen diphosphate	Bos taurus	CRYSTAL STRUCTURE OF NATIVE BOVINE ARRESTIN 1 IN COMPLEX WITH 1D-MYO-INOSITOL 5-DIPHOSPHATE PENTAKISPHOSPHATE (5-PP IP5)	Sander, C.L., et al. Structure (2022)	0.2227	0.2476	0.2215	P 21 21 2	S-arrestin	arrestin1	-21.87	1.45
55	7MP0_B	7MP0	B	404	X-ray	2.6	I7P (2)	(1r,2R,3S,4s,5R,6S)-2,3,4,5,6-pentakis(phosphonooxy)cyclohexyl trihydrogen diphosphate (2)	Bos taurus	CRYSTAL STRUCTURE OF NATIVE BOVINE ARRESTIN 1 IN COMPLEX WITH 1D-MYO-INOSITOL 5-DIPHOSPHATE PENTAKISPHOSPHATE (5-PP IP5)	Sander, C.L., et al. Structure (2022)	0.2227	0.2476	0.2215	P 21 21 2	S-arrestin	arrestin1	-18.37	-11
56	7MP0_C	7MP0	C	404	X-ray	2.6	I7P	(1r,2R,3S,4s,5R,6S)-2,3,4,5,6-pentakis(phosphonooxy)cyclohexyl trihydrogen diphosphate	Bos taurus	CRYSTAL STRUCTURE OF NATIVE BOVINE ARRESTIN 1 IN COMPLEX WITH 1D-MYO-INOSITOL 5-DIPHOSPHATE PENTAKISPHOSPHATE (5-PP IP5)	Sander, C.L., et al. Structure (2022)	0.2227	0.2476	0.2215	P 21 21 2	S-arrestin	arrestin1	-21.29	-1.83
57	7MP0_D	7MP0	D	404	X-ray	2.6	I7P	(1r,2R,3S,4s,5R,6S)-2,3,4,5,6-pentakis(phosphonooxy)cyclohexyl trihydrogen diphosphate	Bos taurus	CRYSTAL STRUCTURE OF NATIVE BOVINE ARRESTIN 1 IN COMPLEX WITH 1D-MYO-INOSITOL 5-DIPHOSPHATE PENTAKISPHOSPHATE (5-PP IP5)	Sander, C.L., et al. Structure (2022)	0.2227	0.2476	0.2215	P 21 21 2	S-arrestin	arrestin1	-20.71	-7.99
58	7MP1_A	7MP1	A	404	X-ray	2.66	NA	NA	Bos taurus	CRYSTAL STRUCTURE OF NATIVE BOVINE ARRESTIN 1 IN COMPLEX WITH 1,5-DI-METHYLENEBISPHOSPHONATE INOSITOL TETRAKISPHOSPHATE (1,5-PCP-IP4)	Sander, C.L., et al. Structure (2022)	0.2215	0.2485	0.2201	P 21 21 2	S-arrestin	arrestin1	-23.1	2.41
59	7MP1_B	7MP1	B	404	X-ray	2.66	4WZ (2)	{[(1R,3S,4S,5R,6S)-2,4,5,6-tetrakis(phosphonooxy)cyclohexane-1,3-diyl]bis[oxy(hydroxyphosphoryl)methanediyl]}bis(phosphonic acid) (2)	Bos taurus	CRYSTAL STRUCTURE OF NATIVE BOVINE ARRESTIN 1 IN COMPLEX WITH 1,5-DI-METHYLENEBISPHOSPHONATE INOSITOL TETRAKISPHOSPHATE (1,5-PCP-IP4)	Sander, C.L., et al. Structure (2022)	0.2215	0.2485	0.2201	P 21 21 2	S-arrestin	arrestin1	-20.6	-7.47
60	7MP1_C	7MP1	C	404	X-ray	2.66	4WZ	{[(1R,3S,4S,5R,6S)-2,4,5,6-tetrakis(phosphonooxy)cyclohexane-1,3-diyl]bis[oxy(hydroxyphosphoryl)methanediyl]}bis(phosphonic acid)	Bos taurus	CRYSTAL STRUCTURE OF NATIVE BOVINE ARRESTIN 1 IN COMPLEX WITH 1,5-DI-METHYLENEBISPHOSPHONATE INOSITOL TETRAKISPHOSPHATE (1,5-PCP-IP4)	Sander, C.L., et al. Structure (2022)	0.2215	0.2485	0.2201	P 21 21 2	S-arrestin	arrestin1	-22.44	-0.86
61	7MP1_D	7MP1	D	404	X-ray	2.66	4WZ (2)	{[(1R,3S,4S,5R,6S)-2,4,5,6-tetrakis(phosphonooxy)cyclohexane-1,3-diyl]bis[oxy(hydroxyphosphoryl)methanediyl]}bis(phosphonic acid) (2)	Bos taurus	CRYSTAL STRUCTURE OF NATIVE BOVINE ARRESTIN 1 IN COMPLEX WITH 1,5-DI-METHYLENEBISPHOSPHONATE INOSITOL TETRAKISPHOSPHATE (1,5-PCP-IP4)	Sander, C.L., et al. Structure (2022)	0.2215	0.2485	0.2201	P 21 21 2	S-arrestin	arrestin1	-23.09	-4.58
62	7MP2_A	7MP2	A	404	X-ray	3	I8P	(1R,3S,4R,5S,6R)-2,4,5,6-tetrakis(phosphonooxy)cyclohexane-1,3-diyl bis[trihydrogen (diphosphate)]	Bos taurus	CRYSTAL STRUCTURE OF NATIVE BOVINE ARRESTIN 1 IN COMPLEX WITH 1D-MYO-INOSITOL 1,5-BISDIPHOSPHATE TETRAKISPHOSPHATE (1,5-PP IP4)	Sander, C.L., et al. Structure (2022)	0.2114	0.2455	0.2097	P 21 21 2	S-arrestin	arrestin1	-21.13	1.69
63	7MP2_B	7MP2	B	404	X-ray	3	I8P	(1R,3S,4R,5S,6R)-2,4,5,6-tetrakis(phosphonooxy)cyclohexane-1,3-diyl bis[trihydrogen (diphosphate)]	Bos taurus	CRYSTAL STRUCTURE OF NATIVE BOVINE ARRESTIN 1 IN COMPLEX WITH 1D-MYO-INOSITOL 1,5-BISDIPHOSPHATE TETRAKISPHOSPHATE (1,5-PP IP4)	Sander, C.L., et al. Structure (2022)	0.2114	0.2455	0.2097	P 21 21 2	S-arrestin	arrestin1	-16	-12.9
64	7MP2_C	7MP2	C	404	X-ray	3	I8P (2)	(1R,3S,4R,5S,6R)-2,4,5,6-tetrakis(phosphonooxy)cyclohexane-1,3-diyl bis[trihydrogen (diphosphate)] (2)	Bos taurus	CRYSTAL STRUCTURE OF NATIVE BOVINE ARRESTIN 1 IN COMPLEX WITH 1D-MYO-INOSITOL 1,5-BISDIPHOSPHATE TETRAKISPHOSPHATE (1,5-PP IP4)	Sander, C.L., et al. Structure (2022)	0.2114	0.2455	0.2097	P 21 21 2	S-arrestin	arrestin1	-20.65	-1.75
65	7MP2_D	7MP2	D	404	X-ray	3	I8P (2)	(1R,3S,4R,5S,6R)-2,4,5,6-tetrakis(phosphonooxy)cyclohexane-1,3-diyl bis[trihydrogen (diphosphate)] (2)	Bos taurus	CRYSTAL STRUCTURE OF NATIVE BOVINE ARRESTIN 1 IN COMPLEX WITH 1D-MYO-INOSITOL 1,5-BISDIPHOSPHATE TETRAKISPHOSPHATE (1,5-PP IP4)	Sander, C.L., et al. Structure (2022)	0.2114	0.2455	0.2097	P 21 21 2	S-arrestin	arrestin1	-17.73	-10.85
66	1G4M_A	1G4M	A	393	X-ray	1.9	NA	NA	Bos taurus	CRYSTAL STRUCTURE OF BOVINE BETA-ARRESTIN 1	Han, M., et al. Structure (2001)	0.235	0.269	0.235	P 1 21 1	BETA-ARRESTIN1	arrestin2	-19.45	3.12
67	1G4M_B	1G4M	B	393	X-ray	1.9	NA	NA	Bos taurus	CRYSTAL STRUCTURE OF BOVINE BETA-ARRESTIN 1	Han, M., et al. Structure (2001)	0.235	0.269	0.235	P 1 21 1	BETA-ARRESTIN1	arrestin2	-25.31	-6.07
68	1G4R_A	1G4R	A	393	X-ray	2.2	NA	NA	Bos taurus	CRYSTAL STRUCTURE OF BOVINE BETA-ARRESTIN 1	Han, M., et al. Structure (2001)	0.238	0.274	0.238	P 32 2 1	BETA-ARRESTIN 1	arrestin2	-31.35	13.1
69	1JSY_A	1JSY	A	418	X-ray	2.9	NA	NA	Bos taurus	Crystal structure of bovine arrestin-2	Milano, S.K., et al. Biochemistry (2002)	0.227	0.238	0.23	P 32 2 1	Bovine arrestin-2 (full length)	arrestin2	-29.51	8.96
70	1ZSH_A	1ZSH	A	418	X-ray	2.9	MG,IHP	MAGNESIUM ION,INOSITOL HEXAKISPHOSPHATE	Bos taurus	Crystal structure of bovine arrestin-2 in complex with inositol hexakisphosphate (IP6)	Milano, S.K., et al. J Biol Chem (2006)	NA	0.26	0.25	P 32 2 1	Beta-arrestin 1	arrestin2	-29.34	9.44
71	2WTR_A	2WTR	A	418	X-ray	2.9	BA (2)	BARIUM ION (2)	Bos taurus	Full length Arrestin2	Zhou, H.G., et al. To be published	0.2508	0.2951	0.2485	P 1 21 1	BETA-ARRESTIN-1	arrestin2	-13.4	5.46
72	2WTR_B	2WTR	B	418	X-ray	2.9	BA (2)	BARIUM ION (2)	Bos taurus	Full length Arrestin2	Zhou, H.G., et al. To be published	0.2508	0.2951	0.2485	P 1 21 1	BETA-ARRESTIN-1	arrestin2	-23.19	3.78
73	3GC3_A	3GC3	A	385	X-ray	2.2	NA	NA	Bos taurus	Crystal Structure of Arrestin2S and Clathrin	Kang, D.S., et al. J Biol Chem (2009)	0.203	0.251	0.2	P 21 21 21	Beta-arrestin-1	arrestin2	-33.65	7.08
74	3GD1_C	3GD1	C	393	X-ray	3.5	NA	NA	Bos taurus	Structure of an Arrestin/Clathrin complex reveals a novel clathrin binding domain that modulates receptor trafficking	Kang, D.S., et al. J Biol Chem (2009)	0.214	0.254	0.214	C 1 2 1	Beta-arrestin-1	arrestin2	-29.06	10.68
75	3GD1_E	3GD1	E	393	X-ray	3.5	NA	NA	Bos taurus	Structure of an Arrestin/Clathrin complex reveals a novel clathrin binding domain that modulates receptor trafficking	Kang, D.S., et al. J Biol Chem (2009)	0.214	0.254	0.214	C 1 2 1	Beta-arrestin-1	arrestin2	-27.55	5.72
76	4JQI_A	4JQI	A	401	X-ray	2.6	CL,EDO	CHLORIDE ION,1,2-ETHANEDIOL	Rattus norvegicus	Structure of active beta-arrestin1 bound to a G protein-coupled receptor phosphopeptide	Shukla, A.K., et al. Nature (2013)	0.2029	0.2466	0.2006	I 21 21 21	Beta-arrestin-1	arrestin2	31.63	6.03
77	6KL7_A	6KL7	A	422	X-ray	2.794	BA (3),EDO	BARIUM ION (3),1,2-ETHANEDIOL	Rattus norvegicus	Beta-arrestin 1 mutant S13D/T275D	Kang, H., et al. Structure (2020)	0.2211	0.2735	0.2184	P 1 21 1	Beta-arrestin-1	arrestin2	-21.31	10.77
78	6KL7_B	6KL7	B	422	X-ray	2.794	BA (2)	BARIUM ION (2)	Rattus norvegicus	Beta-arrestin 1 mutant S13D/T275D	Kang, H., et al. Structure (2020)	0.2211	0.2735	0.2184	P 1 21 1	Beta-arrestin-1	arrestin2	-23.74	9.84
79	6NI2_B	6NI2	B	393	EM	4	NA	NA	Bos taurus	Stabilized beta-arrestin 1-V2T subcomplex of a GPCR-G protein-beta-arrestin mega-complex	Nguyen, A.H., et al. Nat Struct Mol Biol (2019)	NA	NA	NA	NA	Beta-arrestin-1	arrestin2	30.9	6.6
80	6PWC_A	6PWC	A	393	EM	4.9	NA	NA	Homo sapiens	A complex structure of arrestin-2 bound to neurotensin receptor 1	Yin, W., et al. Cell Res (2019)	NA	NA	NA	NA	Beta-arrestin-1	arrestin2	33.84	-0.16
81	6TKO_B	6TKO	B	418	EM	3.3	NA	NA	Homo sapiens	Phosphorylated turkey beta1 adrenoceptor with bound agonist formoterol coupled to arrestin-2 in lipid nanodisc.	Lee, Y., et al. Nature (2020)	NA	NA	NA	NA	Beta-arrestin-1	arrestin2	31.4	-1.72
82	6U1N_C	6U1N	C	401	EM	4	NA	NA	Rattus norvegicus	GPCR-Beta arrestin structure in lipid bilayer	Staus, D.P., et al. Nature (2020)	NA	NA	NA	NA	Beta-arrestin-1	arrestin2	35.98	5.49
83	6UP7_B	6UP7	B	348	EM	4.2	NA	NA	Homo sapiens	neurotensin receptor and arrestin2 complex	Huang, W., et al. Nature (2020)	NA	NA	NA	NA	Beta-arrestin-1	arrestin2	15.51	21.29
84	7DF9_A	7DF9	A	426	X-ray	3.17	NA	NA	Bos taurus	Crystal of Arrestin2-V2Rpp-1-Fab30 complex	He, Q.T., et al. Nat Commun (2021)	0.2566	0.2805	0.2553	I 21 21 21	Beta-arrestin-1	arrestin2	35.55	6.45
85	7DFA_A	7DFA	A	426	X-ray	2.54	NA	NA	Bos taurus	Crystal of Arrestin2-V2Rpp-4-Fab30 complex	He, Q.T., et al. Nat Commun (2021)	0.2362	0.2801	0.2338	I 21 21 21	Beta-arrestin-1	arrestin2	34.71	5.95
86	7DFB_A	7DFB	A	426	X-ray	3.28	NA	NA	Bos taurus	Crystal of Arrestin2-V2Rpp-6-7-Fab30 complex	He, Q.T., et al. Nat Commun (2021)	0.2344	0.2905	0.2314	I 21 21 21	Beta-arrestin-1	arrestin2	35.33	7.68
87	7DFC_A	7DFC	A	426	X-ray	2.49	GOL	GLYCEROL	Bos taurus	Crystal of Arrestin2-V2Rpp-3-Fab30 complex	He, Q.T., et al. Nat Commun (2021)	0.2315	0.284	0.2285	I 21 21 21	Beta-arrestin-1	arrestin2	32.8	8.99
88	7R0C_C	7R0C	C	424	EM	4.73	NA	NA	Homo sapiens	Structure of the AVP-V2R-arrestin2-ScFv30 complex	Bous, J., et al. Sci Adv (2022)	NA	NA	NA	NA	Arrestin2	arrestin2	31.35	6.96
89	7R0J_C	7R0J	C	424	EM	4.23	NA	NA	Homo sapiens	Structure of the V2 receptor Cter-arrestin2-ScFv30 complex	Bous, J., et al. Sci Adv (2022)	NA	NA	NA	NA	Arrestin2	arrestin2	31.2	7.8
90	7SRS_C	7SRS	C	367	EM	3.3	NA	NA	Homo sapiens	5-HT2B receptor bound to LSD in complex with beta-arrestin1 obtained by cryo-electron microscopy (cryoEM)	Cao, C., et al. Neuron (2022)	NA	NA	NA	NA	Isoform 1B of Beta-arrestin-1	arrestin2	34.8	12.65
91	8GO8_A	8GO8	A	418	EM	3.41	NA	NA	Rattus norvegicus	Structure of beta-arrestin1 in complex with a phosphopeptide corresponding to the human C5a anaphylatoxin chemotactic receptor 1, C5aR1	Maharana, J., et al. Mol Cell (2023)	NA	NA	NA	NA	Beta-arrestin-1	arrestin2	31.3	2.29
92	8GO8_B	8GO8	B	418	EM	3.41	NA	NA	Rattus norvegicus	Structure of beta-arrestin1 in complex with a phosphopeptide corresponding to the human C5a anaphylatoxin chemotactic receptor 1, C5aR1	Maharana, J., et al. Mol Cell (2023)	NA	NA	NA	NA	Beta-arrestin-1	arrestin2	31.3	2.29
93	8GP3_A	8GP3	A	418	EM	4.8	NA	NA	Rattus norvegicus	Structure of beta-arrestin1 in complex with a phosphopeptide corresponding to the human C-X-C chemokine receptor type 4, CXCR4	Maharana, J., et al. Mol Cell (2023)	NA	NA	NA	NA	Beta-arrestin-1	arrestin2	37.38	4.74
94	8GP3_B	8GP3	B	418	EM	4.8	NA	NA	Rattus norvegicus	Structure of beta-arrestin1 in complex with a phosphopeptide corresponding to the human C-X-C chemokine receptor type 4, CXCR4	Maharana, J., et al. Mol Cell (2023)	NA	NA	NA	NA	Beta-arrestin-1	arrestin2	38.07	4.41
95	8I0N_A	8I0N	A	418	EM	3.26	NA	NA	Rattus norvegicus	Structure of beta-arrestin1 in complex with a phosphopeptide corresponding to the human C5a anaphylatoxin chemotactic receptor 1, C5aR1 (Local refine)	Maharana, J., et al. Mol Cell (2023)	NA	NA	NA	NA	Beta-arrestin-1	arrestin2	31.31	2.51
96	8I0N_B	8I0N	B	418	EM	3.26	NA	NA	Rattus norvegicus	Structure of beta-arrestin1 in complex with a phosphopeptide corresponding to the human C5a anaphylatoxin chemotactic receptor 1, C5aR1 (Local refine)	Maharana, J., et al. Mol Cell (2023)	NA	NA	NA	NA	Beta-arrestin-1	arrestin2	31.44	2.16
97	8I0Q_A	8I0Q	A	418	EM	4.45	NA	NA	Rattus norvegicus	Structure of beta-arrestin1 in complex with a phosphopeptide corresponding to the human C-X-C chemokine receptor type 4, CXCR4 (Local refine)	Maharana, J., et al. Mol Cell (2023)	NA	NA	NA	NA	Beta-arrestin-1	arrestin2	33.73	6.39
98	8I0Q_B	8I0Q	B	418	EM	4.45	NA	NA	Rattus norvegicus	Structure of beta-arrestin1 in complex with a phosphopeptide corresponding to the human C-X-C chemokine receptor type 4, CXCR4 (Local refine)	Maharana, J., et al. Mol Cell (2023)	NA	NA	NA	NA	Beta-arrestin-1	arrestin2	33.76	6.47
99	8GOC_A	8GOC	A	420	EM	4.18	NA	NA	Bos taurus	Structure of beta-arrestin2 in complex with a phosphopeptide corresponding to the human Vasopressin V2 receptor, V2R	Maharana, J., et al. Mol Cell (2023)	NA	NA	NA	NA	Beta-arrestin-2	arrestin3	34.03	6.38
100	8GOC_B	8GOC	B	420	EM	4.18	NA	NA	Bos taurus	Structure of beta-arrestin2 in complex with a phosphopeptide corresponding to the human Vasopressin V2 receptor, V2R	Maharana, J., et al. Mol Cell (2023)	NA	NA	NA	NA	Beta-arrestin-2	arrestin3	34.77	6.64
101	8GOC_C	8GOC	C	420	EM	4.18	NA	NA	Bos taurus	Structure of beta-arrestin2 in complex with a phosphopeptide corresponding to the human Vasopressin V2 receptor, V2R	Maharana, J., et al. Mol Cell (2023)	NA	NA	NA	NA	Beta-arrestin-2	arrestin3	34.54	6.58
102	8GOO_A	8GOO	A	420	EM	4.4	NA	NA	Bos taurus	Structure of beta-arrestin2 in complex with a phosphopeptide corresponding to the human C5a anaphylatoxin chemotactic receptor 1, C5aR1	Maharana, J., et al. Mol Cell (2023)	NA	NA	NA	NA	Beta-arrestin-2	arrestin3	36.37	7.21
103	8GOO_B	8GOO	B	420	EM	4.4	NA	NA	Bos taurus	Structure of beta-arrestin2 in complex with a phosphopeptide corresponding to the human C5a anaphylatoxin chemotactic receptor 1, C5aR1	Maharana, J., et al. Mol Cell (2023)	NA	NA	NA	NA	Beta-arrestin-2	arrestin3	36.37	7.22
104	8GOO_C	8GOO	C	420	EM	4.4	NA	NA	Bos taurus	Structure of beta-arrestin2 in complex with a phosphopeptide corresponding to the human C5a anaphylatoxin chemotactic receptor 1, C5aR1	Maharana, J., et al. Mol Cell (2023)	NA	NA	NA	NA	Beta-arrestin-2	arrestin3	36.37	7.21
105	8I0Z_A	8I0Z	A	420	EM	4.33	NA	NA	Bos taurus	Structure of beta-arrestin2 in complex with a phosphopeptide corresponding to the human C5a anaphylatoxin chemotactic receptor 1, C5aR1 (Local refine)	Maharana, J., et al. Mol Cell (2023)	NA	NA	NA	NA	Beta-arrestin-2	arrestin3	38.57	6.63
106	8I0Z_B	8I0Z	B	420	EM	4.33	NA	NA	Bos taurus	Structure of beta-arrestin2 in complex with a phosphopeptide corresponding to the human C5a anaphylatoxin chemotactic receptor 1, C5aR1 (Local refine)	Maharana, J., et al. Mol Cell (2023)	NA	NA	NA	NA	Beta-arrestin-2	arrestin3	38.58	7.42
107	8I0Z_C	8I0Z	C	420	EM	4.33	NA	NA	Bos taurus	Structure of beta-arrestin2 in complex with a phosphopeptide corresponding to the human C5a anaphylatoxin chemotactic receptor 1, C5aR1 (Local refine)	Maharana, J., et al. Mol Cell (2023)	NA	NA	NA	NA	Beta-arrestin-2	arrestin3	40.21	6.14
108	8I10_A	8I10	A	420	EM	3.96	NA	NA	Bos taurus	Structure of beta-arrestin2 in complex with a phosphopeptide corresponding to the human Vasopressin V2 receptor, V2R (Local refine)	Maharana, J., et al. Mol Cell (2023)	NA	NA	NA	NA	Beta-arrestin-2	arrestin3	33.49	1.45
109	8I10_B	8I10	B	420	EM	3.96	NA	NA	Bos taurus	Structure of beta-arrestin2 in complex with a phosphopeptide corresponding to the human Vasopressin V2 receptor, V2R (Local refine)	Maharana, J., et al. Mol Cell (2023)	NA	NA	NA	NA	Beta-arrestin-2	arrestin3	35.45	2.15
110	8I10_C	8I10	C	420	EM	3.96	NA	NA	Bos taurus	Structure of beta-arrestin2 in complex with a phosphopeptide corresponding to the human Vasopressin V2 receptor, V2R (Local refine)	Maharana, J., et al. Mol Cell (2023)	NA	NA	NA	NA	Beta-arrestin-2	arrestin3	34.23	0.85
111	3P2D_A	3P2D	A	393	X-ray	3	NA	NA	Bos taurus	Crystal structure of arrestin-3 reveals the basis of the difference in receptor binding between two non-visual subtypes	Zhan, X., et al. J Mol Biol (2011)	0.2225	0.2864	0.2189	P 21 21 21	Beta-arrestin-2	arrestin3	-34.12	24.45
112	3P2D_B	3P2D	B	393	X-ray	3	NA	NA	Bos taurus	Crystal structure of arrestin-3 reveals the basis of the difference in receptor binding between two non-visual subtypes	Zhan, X., et al. J Mol Biol (2011)	0.2225	0.2864	0.2189	P 21 21 21	Beta-arrestin-2	arrestin3	-33.63	19.11
113	5TV1_A	5TV1	A	393	X-ray	2.4	IHP (2),GOL (3)	INOSITOL HEXAKISPHOSPHATE (2),GLYCEROL (3)	Bos taurus	active arrestin-3 with inositol hexakisphosphate	Chen, Q., et al. Nat Commun (2017)	0.199	0.245	0.197	P 63	Beta-arrestin-2	arrestin3	6.47	37.12
114	1SUJ_A	1SUJ	A	392	X-ray	2.38	NA	NA	Ambystoma tigrinum	X-ray crystal structure of ambystoma tigrinum cone arrestin	Sutton, R.B., et al. J Mol Biol (2005)	0.246	0.297	0.246	P 21 21 21	cone arrestin	arrestin4	-31.7	0.33

### Sheet: Additional PDB structures
	ID	structureId	chainId	chainLength	experimentalTechnique	resolution	ligandId	ligandName	source	structureTitle	citation	rObserved	rFree	rWork	spaceGroup	macromoleculeName	Type	PC1	PC2
1	6K3F_A	6K3F	A	377	X-ray	2.3	NA	NA	Rattus norvegicus	Crystal Structure of beta-Arrestin 2 in Complex with CXCR7 Phosphopeptide	Min, K., et al. Structure (2020)	0.2358	0.2461	0.2332	C 1 2 1	Beta-arrestin-2	arrestin3	-6.53	-7.01
2	6K3F_B	6K3F	B	377	X-ray	2.3	NA	NA	Rattus norvegicus	Crystal Structure of beta-Arrestin 2 in Complex with CXCR7 Phosphopeptide	Min, K., et al. Structure (2020)	0.2358	0.2461	0.2332	C 1 2 1	Beta-arrestin-2	arrestin3	3.97	3.01
3	6K3F_C	6K3F	C	377	X-ray	2.3	NA	NA	Rattus norvegicus	Crystal Structure of beta-Arrestin 2 in Complex with CXCR7 Phosphopeptide	Min, K., et al. Structure (2020)	0.2358	0.2461	0.2332	C 1 2 1	Beta-arrestin-2	arrestin3	-2.42	0.6
4	6K3F_D	6K3F	D	377	X-ray	2.3	NA	NA	Rattus norvegicus	Crystal Structure of beta-Arrestin 2 in Complex with CXCR7 Phosphopeptide	Min, K., et al. Structure (2020)	0.2358	0.2461	0.2332	C 1 2 1	Beta-arrestin-2	arrestin3	5.01	-8.29
5	6K3F_E	6K3F	E	377	X-ray	2.3	NA	NA	Rattus norvegicus	Crystal Structure of beta-Arrestin 2 in Complex with CXCR7 Phosphopeptide	Min, K., et al. Structure (2020)	0.2358	0.2461	0.2332	C 1 2 1	Beta-arrestin-2	arrestin3	2.67	9.7
6	6K3F_F	6K3F	F	377	X-ray	2.3	NA	NA	Rattus norvegicus	Crystal Structure of beta-Arrestin 2 in Complex with CXCR7 Phosphopeptide	Min, K., et al. Structure (2020)	0.2358	0.2461	0.2332	C 1 2 1	Beta-arrestin-2	arrestin3	-6.19	-2.61

### Sheet: Structures from this work
	Id	Title	Type	PC1	PC2
1	J1516	1516_Arr2_GRK2_ND-coot-52_real_space_refined_013_FINAL2_A	arrestin2	21.89	8.01
2	J1993	1993_Arr2a_GRK2_LMNG_FINAL_A	arrestin2	23.9	7.59
3	J2018	J2018_Arr2a_GRK2_LMNG_with_ACKR3_FINAL_A	arrestin2	23.27	8.17
4	J1355	J1355_GRK5_Arr2a_no_ACKR3_sharp_flip_FINAL_A	arrestin2	25.36	10.45
5	J1498	J1498_Arr2_GRK5_LMNG_FINAL_A	arrestin2	25.68	10.22
6	J1842	J1842_ACKR3_12G_GRK5_Arr2_FINAL_A	arrestin2	24.03	12.71
7	J2014	J2041_Arr3_GRK2_LMNG-FINAL3_A	arrestin3	19.81	17.8
8	J1909	J1909_Arr3_GRK5_LMNG_FINAL_A	arrestin3	18.31	16.79
